# Structure and dynamics of the contractile vacuole complex in *Tetrahymena thermophila*

**DOI:** 10.1101/2023.09.13.557576

**Authors:** Chao-Yin Cheng, Daniel P. Romero, Martin Zoltner, Meng-Chao Yao, Aaron P. Turkewitz

## Abstract

The contractile vacuole complex (CVC) is a dynamic and morphologically complex membrane organelle, comprised of a large vesicle (bladder) linked with a tubular reticulum (spongiome). CVCs provide key osmoregulatory roles across diverse eukaryotic lineages, but probing the mechanisms underlying the structure and function is hampered by the limited tools available for *in vivo* analysis. In the experimentally tractable ciliate *Tetrahymena thermophila*, we describe four proteins that, as endogenously tagged constructs, localize specifically to distinct CVC zones. The DOPEY homolog Dop1p and the CORVET subunit Vps8Dp localize both to the bladder and spongiome but with different local distributions that are sensitive to osmotic perturbation, while the lipid scramblase Scr7p co-localizes with Vps8Dp. The H^+^- ATPase subunit Vma4 is spongiome-specific. The live imaging permitted by these probes revealed dynamics at multiple scales including rapid exchange of CVC-localized and soluble protein pools vs. lateral diffusion in the spongiome, spongiome extension and branching, and CVC formation during mitosis. While the association with *DOP1* and *VPS8D* implicate the CVC in endosomal trafficking, both the bladder and spongiome are isolated from bulk endocytic input.

**Summary statement:** In the ciliate *Tetrahymena thermophila*, four proteins are shown to provide markers for different zones of the contractile vacuole complex. They shed light on its formation and maintenance by enabling *in vivo* analysis of its dynamics.
