## Supplementary material for "Structure and dynamics of the contractile vacuole complex in *Tetrahymena thermophila*": Table S2

### Sheet: Sheet1
NAME	SEQUENCE	PURPOSE
DOP1mNeon-Ki-3f-FW	TTATCGATACCGTCGACCcaatcagataaaaattatgtaattattttcg	to construct pDOP1mNeon-neo4
DOP1mNeon-Ki-3f-Rev	AATTGGGTACCGGGCCCCCCCcattgccaaaatacctttgc	to construct pDOP1mNeon-neo4
DOP1mNeon-Ki-5f-FW	ACCGCGGTGGCGGCCGCTttatcatcttttcaggtg	to construct pDOP1mNeon-neo4
DOP1mNeon-Ki-5f-Rev	CGTCGCGGACAACTAGTTCTAGAaaccttcaaaatgtgttcatc	to construct pDOP1mNeon-neo4
VMA4mNeon-Ki-3f-FW	TTATCGATACCGTCGACCgtagcaatctgagtaggcaa	to construct pVMA4mNeon-neo4
VMA4mNeon-Ki-3f-Rev	AATTGGGTACCGGGCCCCCCCttctactctcttaaaagctaaaaaaaatatc	to construct pVMA4mNeon-neo4
VMA4mNeon-Ki-5f-FW	ACCGCGGTGGCGGCCGCTttcagctaatatccttcatgtttt	to construct pVMA4mNeon-neo4
VMA4mNeon-Ki-5f-Rev	CGTCGCGGACAACTAGTTCTAGAtttcatagaagggaaaagaattc	to construct pVMA4mNeon-neo4
SCR7mNeon-Ki-3f-FW	TTATCGATACCGTCGACCcagcatagcaataatttagaaataaatg	to construct pSCR7mNeon-neo4
SCR7mNeon-Ki-3f-Rev	AATTGGGTACCGGGCCCCCCCacttcaagtcagtataatagtaagtaaat	to construct pSCR7mNeon-neo4
SCR7mNeon-Ki-5f-FW	ACCGCGGTGGCGGCCGCTggtatggctaagctcc	to construct pSCR7mNeon-neo4
SCR7mNeon-Ki-5f-Rev	CGTCGCGGACAACTAGTTCTAGAattgatttgctgtaatggaa	to construct pSCR7mNeon-neo4
PUR-FW	CAGATCCCCCGGGCTGCAGGgaattcGATAG	to construct pVPS8D-mCherry-pur
PUR-Rev	ttaaattaaatctataaaagcttgCTCGAGGGTCGACGGTATCGATAAG	to construct pVPS8D-mCherry-pur
5_Vps8.4_SacI_fw	(Sparvoli et al., 2021)	to construct pVPS8D-mCherry-pur
5_Vps8.4_nheI_mluI_rev	(Sparvoli et al., 2021)	to construct pVPS8D-mCherry-pur
3'UTR_VPS8.4_xho_FW	(Sparvoli et al., 2018)	to construct pVPS8D-mCherry-pur
3'UTR_VPS8.4_apa_REV	(Sparvoli et al., 2018)	to construct pVPS8D-mCherry-pur
VMA4KO-5f-FW	ATGCGGCCGC AGTCAATGAAATATTATGTGTTTTAGATCC	to construct pKO-VAM4-neo4
VMA4KO-5f-Rev	ATGCCTGCAG ATTCAGTTTGATTCCATTTT	to construct pKO-VAM4-neo4
VMA4KO-3f-FW	ATGCGGATCC AATGAGGTGAGTTTATAAAA	to construct pKO-VAM4-neo4
VMA4KO-3f-Rev	ATGCCTCGAG AATCAAAGTAATCCTTGGCAGACATTTT	to construct pKO-VAM4-neo4
