## Supplementary material for "Structure and dynamics of the contractile vacuole complex in *Tetrahymena thermophila*": Table S1

### Sheet: Sheet1
STRAIN NAME	DESCRIPTION	DETAILS OF RELEVANT GENETIC MODIFICATION	SOURCE
CU428.1	wildtype	None	Tetrahymena stock center, Cornell University
Vps8Dp-mNeon	Endogenous level expression of mNeon-tagged Vps8dp	C-terminal fusion of Vps8dp and mNeon, integrated at the macronuclear VPS8D locus of CU428.1	(Sparvoli et al., 2020)
Dop1p-mNeon	Endogenous level expression of mNeon-tagged Dop1p	C-terminal fusion of Dop1p and mNeon, integrated at the macronuclear DOP1 locus of CU428.1	This study
Vma4p-mNeon	Endogenous level expression of mNeon-tagged Vma4p	C-terminal fusion of Vma4p and mNeon, integrated at the macronuclear VMA4 locus of CU428.1	This study
Scr7p-mNeon	Endogenous level expression of mNeon-tagged Scr7p	C-terminal fusion of Scr7p and mNeon, integrated at the macronuclear SCR7 locus of CU428.1	This study
Vps8Dp-mCherry+Dop1p-mNeon	Endogenous level expression of mNeon-tagged Dop1p and mCherry-tagged Vps8dp	C-terminal fusion of Dop1p and mNeon, integrated at the macronuclear DOP1 locus and C-terminal fusion of Vps8dp and mCherry, integrated at the macronuclear VPS8D locus of CU428.1	This study
Vps8Dp-mCherry+Vma4p-mNeon	Endogenous level expression of mNeon-tagged Vma4p and mCherry-tagged Vps8dp	C-terminal fusion of Vma4p and mNeon, integrated at the macronuclear VMA4 locus and C-terminal fusion of Vps8dp and mCherry, integrated at the macronuclear VPS8D locus of CU428.1	This study
Vps8Dp-mCherry+Scr7p-mNeon	Endogenous level expression of mNeon-tagged Scr7p and mCherry-tagged Vps8dp	C-terminal fusion of Scr7p and mNeon, integrated at the macronuclear SCR7 locus and C-terminal fusion of Vps8dp and mCherry, integrated at the macronuclear VPS8D locus of CU428.1	This study
VMA4 somatic KO	somatic KO of VMA4 gene	pNeo4-KO construct to replace VMA4 gene locus by sequence homologous recombination	This study
