## Supplementary material for "Structure and dynamics of the contractile vacuole complex in *Tetrahymena thermophila*": Table S3

### Sheet: Dop1p
Area	Area size	IntDen	RawIntDen	MinThr	MaxThr		the CV area (%)	the non-CV area (%)
Image-1 the whole cell area	204.5	992054	57369864	2600	65535		49.7	50.3
Image-1 the CV area	52.3	492629	28488447	2600	65535
Image-2 the whole cell area	180	1250884	72337827	3634	65535		49.9	50.1
Image-2 the CV area	43	624003	36085681	3634	65535
Image-3 the whole cell area	241.5	1.97667e+06	114309525	3748	65535		57.2	42.8
Image-3 the CV area	80.3	1.13056e+06	65379474	3748	65535
Image-4 the whole cell area	118.8	524589	30336641	2721	65535		41.6	58.4
Image-4 the CV area	23.8	218018	12607837	2721	65535
Image-5 the whole cell area	134.9	636978	36836015	2824	65535		49.5	50.5
Image-5 the CV area	37.8	315196	18227594	2824	65535
Image-6 the whole cell area	179.1	1.44354e+06	83479137	5005	65535		36.5	63.5
Image-6 the CV area	32.1	527228	30489263	5005	65535
Image-7 the whole cell area	223.5	1.43646e+06	83069417	4512	65535		33.8	66.2
Image-7 the CV area	42.1	486201	28116697	4512	65535
Image-8 the whole cell area	204.5	1.74839e+06	101108110	3770	65535		50.7	49.3
Image-8 the CV area	40.7	886624	51272921	3770	65535
Image-9 the whole cell area	143	610981	35332658	2009	65535		52.6	47.4
Image-9 the CV area	30.9	321449	18589168	2009	65535
Image-10 the whole cell area	318.3	2.05237e+06	118687232	4692	65535		24.4	75.6
Image-10 the CV area	40.9	500390	28937248	4692	65535
Image-11 the whole cell area	218.3	1.24326e+06	71897099	4260	65535		23.1	76.9
Image-11 the CV area	24.2	287086	16601992	4260	65535
Image-12 the whole cell area	278.2	1.79923e+06	104048516	3812	65535		36.8	63.2
Image-12 the CV area	48.8	661518	38255141	3812	65535
Image-13 the whole cell area	556.9	3.89768e+06	225400482	4127	65535		28	72
Image-13 the CV area	51	1.09058e+06	63067760	4127	65535
Image-14 the whole cell area	338.3	1.90892e+06	110391654	3156	65535		41.8	58.2
Image-14 the CV area	57.2	797251	46104533	3156	65535
Image-15 the whole cell area	297.9	1.02309e+06	59164427	1990	65535		37.7	62.3
Image-15 the CV area	42.5	385952	22319378	1990	65535
Image-16 the whole cell area	232.3	929983	53780301	2318	65535		41.2	58.8
Image-16 the CV area	42.9	382879	22141633	2318	65535
Image-17 the whole cell area	437.3	1.16218e+06	67207934	1270	65535		37.8	62.2
Image-17 the CV area	47	439659	25425214	1270	65535

### Sheet: Vps8Dp
Area	Area size	IntDen	RawIntDen	MinThr	MaxThr		the CV area (%)	the non-CV area (%)
Image-1 the whole cell area	63.4	244770	14154867	3481	65535		18.5	81.5
Image-1 the CV area	9.8	45201.2	2613955	3481	65535
Image-2 the whole cell area	309.9	4.9202e+06	284531990	12759	65535		11	89
Image-2 the CV area	32.9	791088	45748118	12759	65535
Image-3 the whole cell area	327.8	6.96863e+06	402991540	18383	65535		17.4	82.6
Image-3 the CV area	44.5	1.21568e+06	70301843	18383	65535
Image-4 the whole cell area	207.1	4.45689e+06	257739133	18761	65535		17.8	82.2
Image-4 the CV area	28.3	793419	45882939	18761	65535
Image-5 the whole cell area	176.9	3.85653e+06	223020774	18911	65535		31.8	68.2
Image-5 the CV area	47.7	1.22759e+06	70990609	18911	65535
Image-6 the whole cell area	82.1	994180	57492793	10872	65535		15.9	84.1
Image-6 the CV area	10.2	158021	9138231	10872	65535
Image-7 the whole cell area	28.2	343998	19893217	11064	65535		17.4	82.6
Image-7 the CV area	4.1	59746.9	3455126	11064	65535
Image-8 the whole cell area	71.5	1.05242e+06	60860642	12548	65535		22.4	77.6
Image-8 the CV area	14.3	236106	13653863	12548	65535
Image-9 the whole cell area	186.1	2.46568e+06	142588511	10880	65535		21.1	78.9
Image-9 the CV area	26.5	520871	30121629	10880	65535
Image-10 the whole cell area	111.9	1.55991e+06	90208687	11234	65535		30.1	69.9
Image-10 the CV area	24.8	469658	27160046	11234	65535
Image-11 the whole cell area	185.9	2.29974e+06	132992764	10942	65535		26.7	73.3
Image-11 the CV area	43	614564	35539855	10942	65535
Image-12 the whole cell area	120.8	2.40219e+06	138917252	17493	65535		18.2	81.8
Image-12 the CV area	17.6	437922	25324732	17493	65535
Image-13 the whole cell area	193.3	2.75688e+06	159428423	12005	65535		16	84
Image-13 the CV area	20.7	442365	25581675	12005	65535
Image-14 the whole cell area	412.9	5.85492e+06	338586079	11822	65535		17.1	82.9
Image-14 the CV area	49.3	1.00034e+06	57849073	11822	65535
Image-15 the whole cell area	199.9	3.09245e+06	178834556	12864	65535		16.7	83.3
Image-15 the CV area	21.3	515496	29810821	12864	65535
Image-16 the whole cell area	329.7	4.73463e+06	273800443	12413	65535		12	88
Image-16 the CV area	27.7	567325	32808040	12413	65535
Image-17 the whole cell area	247.3	3.81142e+06	220412120	12126	65535		22.7	77.3
Image-17 the CV area	40.4	865734	50064815	12126	65535
